# Proteome-wide copy-number estimation from transcriptomics

**DOI:** 10.1101/2023.07.10.548432

**Authors:** Andrew J. Sweatt, Cameron D. Griffiths, B. Bishal Paudel, Kevin A. Janes

## Abstract

Protein copy numbers constrain systems-level properties of regulatory networks, but absolute proteomic data remain scarce compared to transcriptomics obtained by RNA sequencing. We addressed this persistent gap by relating mRNA to protein statistically using best-available data from quantitative proteomics–transcriptomics for 4366 genes in 369 cell lines. The approach starts with a central estimate of protein copy number and hierarchically appends mRNA-protein and mRNA-mRNA dependencies to define an optimal gene-specific model that links mRNAs to protein. For dozens of independent cell lines and primary prostate samples, these protein inferences from mRNA outmatch stringent null models, a count-based protein-abundance repository, and empirical protein-to-mRNA ratios. The optimal mRNA-to-protein relationships capture biological processes along with hundreds of known protein-protein interaction complexes, suggesting mechanistic relationships are embedded. We use the method to estimate viral-receptor abundances of CD55–CXADR from human heart transcriptomes and build 1489 systems-biology models of coxsackievirus B3 infection susceptibility. When applied to 796 RNA sequencing profiles of breast cancer from The Cancer Genome Atlas, inferred copy-number estimates collectively reclassify 26% of Luminal A and 29% of Luminal B tumors. Protein-based reassignments strongly involve a pharmacologic target for luminal breast cancer (CDK4) and an α-catenin that is often undetectable at the mRNA level (CTTNA2). Thus, by adopting a gene-centered perspective of mRNA-protein covariation across different biological contexts, we achieve accuracies comparable to the technical reproducibility limits of contemporary proteomics. The collection of gene-specific models is assembled as a web tool for users seeking mRNA-guided predictions of absolute protein abundance (http://janeslab.shinyapps.io/Pinferna).

**Significance statement:** It is easier to quantify mRNA in cells than it is to quantify protein, but proteins are what execute most cellular functions. Even though protein is synthesized from mRNA in cells, relating a cellular quantity of mRNA to a quantity of protein is challenging. Here, we bring together quantitative measures of mRNA and protein for 4366 genes in 369 different cultured cell types to build equations that predict protein abundance from the abundance of mRNAs expressed. These equations capture facets of biological regulation and work better than existing alternatives that rely on consensus values or ratios. Since mRNA measurements are more widespread than protein, this study makes new analyses possible by protein estimation from mRNA.
