## Supplemental Table 7 for "Proteome-wide copy-number estimation from transcriptomics"

SampleID	Protein_ID_Replicates	RNA_Classification	Protein_Classification	SRR_Code	MassSpec_File
H10N	H10N	normal prostate	normal prostate	SRR10354138	guot_L140408_sw_02.mzXML.gz
H10N	H10Nb	normal prostate	normal prostate	SRR10354138	guot_L140412_sw_05.mzXML.gz
H10T	H10Ta	higher grade prostate tumor	higher grade prostate tumor	SRR10354137	guot_L140420_sw_07.mzXML.gz
H10T	H10Tb	higher grade prostate tumor	higher grade prostate tumor	SRR10354137	guot_L140420_sw_06.mzXML.gz
H10U	H10Ua	lower grade prostate tumor	higher grade prostate tumor	SRR10354135	guot_L140418_sw_05.mzXML.gz
H10U	H10Ub	lower grade prostate tumor	higher grade prostate tumor	SRR10354135	guot_L140415_sw_12.mzXML.gz
H1N	H1N	normal prostate	normal prostate	SRR10354163	guot_L140415_sw_08.mzXML.gz
H1N	H1Nb	normal prostate	normal prostate	SRR10354163	guot_L140410_sw_09.mzXML.gz
H1T	H1Ta	higher grade prostate tumor	higher grade prostate tumor	SRR10354162	guot_L140420_sw_02.mzXML.gz
H1T	H1Tb	higher grade prostate tumor	higher grade prostate tumor	SRR10354162	guot_L140420_sw_11.mzXML.gz
H1U	H1Ua	lower grade prostate tumor	lower grade prostate tumor	SRR10354161	guot_L140413_sw_07.mzXML.gz
H1U	H1Ub	lower grade prostate tumor	lower grade prostate tumor	SRR10354161	guot_L140424_sw_08.mzXML.gz
H2N	H2N	normal prostate	normal prostate	SRR10354170	guot_L140412_sw_01.mzXML.gz
H2N	H2Nb	normal prostate	normal prostate	SRR10354170	guot_L140418_sw_06.mzXML.gz
H2T	H2Ta	higher grade prostate tumor	higher grade prostate tumor	SRR10354168	guot_L140405_sw_08.mzXML.gz
H2T	H2Tb	higher grade prostate tumor	higher grade prostate tumor	SRR10354168	guot_L140405_sw_05.mzXML.gz
H2U	H2Ua	lower grade prostate tumor	higher grade prostate tumor	SRR10354167	guot_L140422_sw_03.mzXML.gz
H2U	H2Ub	lower grade prostate tumor	higher grade prostate tumor	SRR10354167	guot_L140415_sw_05.mzXML.gz
H3N	H3N	normal prostate	normal prostate	SRR10354151	guot_L140418_sw_04.mzXML.gz
H3N	H3Nb	normal prostate	normal prostate	SRR10354151	guot_L140412_sw_12.mzXML.gz
H3T	H3Ta	higher grade prostate tumor	higher grade prostate tumor	SRR10354150	guot_L140410_sw_01.mzXML.gz
H3T	H3Tb	higher grade prostate tumor	higher grade prostate tumor	SRR10354150	guot_L140405_sw_10C.mzXML.gz
H3U	H3Ua	lower grade prostate tumor	higher grade prostate tumor	SRR10354149	guot_L140412_sw_08.mzXML.gz
H3U	H3Ub	lower grade prostate tumor	higher grade prostate tumor	SRR10354149	guot_L140410_sw_10.mzXML.gz
H4N	H4N	normal prostate	normal prostate	SRR10354188	guot_L140415_sw_03.mzXML.gz
H4N	H4Nb	normal prostate	normal prostate	SRR10354188	guot_L140408_sw_04.mzXML.gz
H4T	H4Ta	higher grade prostate tumor	higher grade prostate tumor	SRR10354187	guot_L140410_sw_02.mzXML.gz
H4T	H4Tb	higher grade prostate tumor	higher grade prostate tumor	SRR10354187	guot_L140420_sw_05.mzXML.gz
H4U	H4Ua	lower grade prostate tumor	higher grade prostate tumor	SRR10354186	guot_L140422_sw_09.mzXML.gz
H4U	H4Ub	lower grade prostate tumor	higher grade prostate tumor	SRR10354186	guot_L140424_sw_09.mzXML.gz
H5N	H5N	normal prostate	normal prostate	SRR10354203	guot_L140410_sw_03.mzXML.gz
H5N	H5Nb	normal prostate	normal prostate	SRR10354203	guot_L140415_sw_11.mzXML.gz
H5T	H5Ta	higher grade prostate tumor	higher grade prostate tumor	SRR10354202	guot_L140418_sw_08.mzXML.gz
H5T	H5Tb	higher grade prostate tumor	higher grade prostate tumor	SRR10354202	guot_L140420_sw_12.mzXML.gz
H5U	H5Ua	lower grade prostate tumor	higher grade prostate tumor	SRR10354201	guot_L140413_sw_02.mzXML.gz
H5U	H5Ub	lower grade prostate tumor	higher grade prostate tumor	SRR10354201	guot_L140424_sw_10.mzXML.gz
H6N	H6N	normal prostate	normal prostate	SRR10354148	guot_L140412_sw_09.mzXML.gz
H6N	H6Nb	normal prostate	normal prostate	SRR10354148	guot_L140413_sw_05.mzXML.gz
H6T	H6Ta	higher grade prostate tumor	higher grade prostate tumor	SRR10354146	guot_L140422_sw_04.mzXML.gz
H6T	H6Tb	higher grade prostate tumor	higher grade prostate tumor	SRR10354146	guot_L140418_sw_11.mzXML.gz
H6U	H6Ua	lower grade prostate tumor	higher grade prostate tumor	SRR10354145	guot_L140424_sw_07.mzXML.gz
H6U	H6Ub	lower grade prostate tumor	higher grade prostate tumor	SRR10354145	guot_L140424_sw_11.mzXML.gz
H7N	H7N	normal prostate	normal prostate	SRR10354144	guot_L140413_sw_08.mzXML.gz
H7N	H7Nb	normal prostate	normal prostate	SRR10354144	guot_L140415_sw_06.mzXML.gz
H7T	H7Ta	higher grade prostate tumor	higher grade prostate tumor	SRR10354143	guot_L140405_sw_01.mzXML.gz
H7T	H7Tb	higher grade prostate tumor	higher grade prostate tumor	SRR10354143	guot_L140405_sw_11.mzXML.gz
H7U	H7Ua	lower grade prostate tumor	lower grade prostate tumor	SRR10354142	guot_L140424_sw_01.mzXML.gz
H7U	H7Ub	lower grade prostate tumor	lower grade prostate tumor	SRR10354142	guot_L140424_sw_12.mzXML.gz
H8N	H8N	normal prostate	normal prostate	SRR10354154	guot_L140413_sw_03.mzXML.gz
H8N	H8Nb	normal prostate	normal prostate	SRR10354154	guot_L140413_sw_12B.mzXML.gz
H8T	H8Ta	higher grade prostate tumor	higher grade prostate tumor	SRR10354153	guot_L140422_sw_05.mzXML.gz
H8T	H8Tb	higher grade prostate tumor	higher grade prostate tumor	SRR10354153	guot_L140408_sw_05.mzXML.gz
H8U	H8Ua	lower grade prostate tumor	higher grade prostate tumor	SRR10354152	guot_L140424_sw_02.mzXML.gz
H8U	H8Ub	lower grade prostate tumor	higher grade prostate tumor	SRR10354152	guot_L140422_sw_11.mzXML.gz
H9N	H9N	normal prostate	normal prostate	SRR10354108	guot_L140410_sw_08.mzXML.gz
H9N	H9Nb	normal prostate	normal prostate	SRR10354108	guot_L140412_sw_04.mzXML.gz
H9T	H9Ta	higher grade prostate tumor	higher grade prostate tumor	SRR10354107	guot_L140418_sw_09.mzXML.gz
H9T	H9Tb	higher grade prostate tumor	higher grade prostate tumor	SRR10354107	guot_L140405_sw_06.mzXML.gz
H9U	H9Ua	lower grade prostate tumor	higher grade prostate tumor	SRR10354106	guot_L140424_sw_03.mzXML.gz
H9U	H9Ub	lower grade prostate tumor	higher grade prostate tumor	SRR10354106	guot_L140422_sw_12.mzXML.gz
L10N	L10N	normal prostate	normal prostate	SRR10354206	guot_L140220sw_01B.mzXML.gz
L10N	L10Nb	normal prostate	normal prostate	SRR10354206	guot_L140425_sw_02.mzXML.gz
L10T	L10Ta	higher grade prostate tumor	lower grade prostate tumor	SRR10354205	guot_L140220sw_02.mzXML.gz
L10T	L10Tb	higher grade prostate tumor	lower grade prostate tumor	SRR10354205	guot_L140222sw_05.mzXML.gz
L11N	L11N	normal prostate	normal prostate	SRR10354185	guot_L140222sw_01.mzXML.gz
L11N	L11Nb	normal prostate	normal prostate	SRR10354185	guot_L140220sw_04.mzXML.gz
L11T	L11Ta	higher grade prostate tumor	lower grade prostate tumor	SRR10354184	guot_L140220sw_07.mzXML.gz
L11T	L11Tb	higher grade prostate tumor	lower grade prostate tumor	SRR10354184	guot_L140222sw_10.mzXML.gz
L12N	L12N	normal prostate	normal prostate	SRR10354105	guot_L140220sw_08.mzXML.gz
L12N	L12Nb	normal prostate	normal prostate	SRR10354105	guot_L140224_sw_01.mzXML.gz
L12T	L12Ta	higher grade prostate tumor	lower grade prostate tumor	SRR10354104	guot_L140222sw_07.mzXML.gz
L12T	L12Tb	higher grade prostate tumor	lower grade prostate tumor	SRR10354104	guot_L140220sw_10.mzXML.gz
L1N	L1N	normal prostate	normal prostate	SRR10354103	guot_L140320_sw_01.mzXML.gz
L1N	L1Nb	normal prostate	normal prostate	SRR10354103	guot_L140224_sw_05.mzXML.gz
L1T	L1Ta	higher grade prostate tumor	lower grade prostate tumor	SRR10354102	guot_L140326_sw_07.mzXML.gz
L1T	L1Tb	higher grade prostate tumor	lower grade prostate tumor	SRR10354102	guot_L140326_sw_03B.mzXML.gz
L2N	L2N	normal prostate	normal prostate	SRR10354156	guot_L140315_sw_01.mzXML.gz
L2N	L2Nb	normal prostate	normal prostate	SRR10354156	guot_L140224_sw_11.mzXML.gz
L2T	L2Ta	higher grade prostate tumor	lower grade prostate tumor	SRR10354155	guot_L140315_sw_06.mzXML.gz
L2T	L2Tb	higher grade prostate tumor	lower grade prostate tumor	SRR10354155	guot_L140317_sw_09B.mzXML.gz
L3N	L3N	normal prostate	normal prostate	SRR10354200	guot_L140317_sw_01B.mzXML.gz
L3N	L3Nb	normal prostate	normal prostate	SRR10354200	guot_L140317_sw_10B.mzXML.gz
L3T	L3Ta	higher grade prostate tumor	lower grade prostate tumor	SRR10354199	guot_L140326_sw_08C.mzXML.gz
L3T	L3Tb	higher grade prostate tumor	lower grade prostate tumor	SRR10354199	guot_L140224_sw_06.mzXML.gz
L4N	L4N	normal prostate	normal prostate	SRR10354176	guot_L140425_sw_03B.mzXML.gz
L4N	L4Nb	normal prostate	normal prostate	SRR10354176	guot_L140320_sw_12C.mzXML.gz
L4T	L4Ta	higher grade prostate tumor	lower grade prostate tumor	SRR10354175	guot_L140315_sw_02.mzXML.gz
L4T	L4Tb	higher grade prostate tumor	lower grade prostate tumor	SRR10354175	guot_L140324_sw_04.mzXML.gz
L5N	L5N	normal prostate	normal prostate	SRR10354174	guot_L140315_sw_07.mzXML.gz
L5N	L5Nb	normal prostate	normal prostate	SRR10354174	guot_L140317_sw_03B.mzXML.gz
L5T	L5Ta	higher grade prostate tumor	lower grade prostate tumor	SRR10354173	guot_L140320_sw_03.mzXML.gz
L5T	L5Tb	higher grade prostate tumor	lower grade prostate tumor	SRR10354173	guot_L140425_sw_01.mzXML.gz
L6N	L6N	normal prostate	normal prostate	SRR10354182	guot_L140317_sw_07.mzXML.gz
L6N	L6Nb	normal prostate	normal prostate	SRR10354182	guot_L140324_sw_05.mzXML.gz
L6T	L6Ta	higher grade prostate tumor	lower grade prostate tumor	SRR10354181	guot_L140324_sw_07.mzXML.gz
L6T	L6Tb	higher grade prostate tumor	lower grade prostate tumor	SRR10354181	guot_L140224_sw_12.mzXML.gz
L7N	L7N	normal prostate	normal prostate	SRR10354172	guot_L140324_sw_08.mzXML.gz
L7N	L7Nb	normal prostate	normal prostate	SRR10354172	guot_L140224_sw_07.mzXML.gz
L7T	L7Ta	higher grade prostate tumor	lower grade prostate tumor	SRR10354171	guot_L140320_sw_07.mzXML.gz
L7T	L7Tb	higher grade prostate tumor	lower grade prostate tumor	SRR10354171	guot_L140224_sw_13.mzXML.gz
L8N	L8N	normal prostate	normal prostate	SRR10354111	guot_L140315_sw_03.mzXML.gz
L8N	L8Nb	normal prostate	normal prostate	SRR10354111	guot_L140315_sw_09.mzXML.gz
L8T	L8Ta	higher grade prostate tumor	lower grade prostate tumor	SRR10354109	guot_L140326_sw_09.mzXML.gz
L8T	L8Tb	higher grade prostate tumor	lower grade prostate tumor	SRR10354109	guot_L140326_sw_05.mzXML.gz
L9N	L9N	normal prostate	normal prostate	SRR10354183	guot_L140324_sw_01.mzXML.gz
L9N	L9Nb	normal prostate	normal prostate	SRR10354183	guot_L140324_sw_10B.mzXML.gz
L9T	L9Ta	higher grade prostate tumor	lower grade prostate tumor	SRR10354125	guot_L140320_sw_08.mzXML.gz
L9T	L9Tb	higher grade prostate tumor	lower grade prostate tumor	SRR10354125	guot_L140317_sw_04.mzXML.gz
M10N	M10N	normal prostate	normal prostate	SRR10354120	guot_L140220sw_03.mzXML.gz
M10N	M10Nb	normal prostate	normal prostate	SRR10354120	guot_L140222sw_06.mzXML.gz
M10T	M10Ta	higher grade prostate tumor	higher grade prostate tumor	SRR10354119	guot_L140222sw_02.mzXML.gz
M10T	M10Tb	higher grade prostate tumor	higher grade prostate tumor	SRR10354119	guot_L140220sw_05.mzXML.gz
M10U	M10Ua	lower grade prostate tumor	lower grade prostate tumor	SRR10354118	guot_L140415_sw_02.mzXML.gz
M10U	M10Ub	lower grade prostate tumor	lower grade prostate tumor	SRR10354118	guot_L140415_sw_10.mzXML.gz
M11N	M11N	normal prostate	normal prostate	SRR10354117	guot_L140222_sw_08B.mzXML.gz
M11N	M11Nb	normal prostate	normal prostate	SRR10354117	guot_L140220sw_11.mzXML.gz
M11T	M11Ta	higher grade prostate tumor	higher grade prostate tumor	SRR10354116	guot_L140222sw_03.mzXML.gz
M11T	M11Tb	higher grade prostate tumor	higher grade prostate tumor	SRR10354116	guot_L140220sw_06.mzXML.gz
M11U	M11Ua	lower grade prostate tumor	lower grade prostate tumor	SRR10354115	guot_L140410_sw_07.mzXML.gz
M11U	M11Ub	lower grade prostate tumor	lower grade prostate tumor	SRR10354115	guot_L140412_sw_11.mzXML.gz
M12N	M12N	normal prostate	normal prostate	SRR10354114	guot_L140222sw_09.mzXML.gz
M12N	M12Nb	normal prostate	normal prostate	SRR10354114	guot_L140220sw_12.mzXML.gz
M12T	M12Ta	higher grade prostate tumor	higher grade prostate tumor	SRR10354113	guot_L140220sw_09.mzXML.gz
M12T	M12Tb	higher grade prostate tumor	higher grade prostate tumor	SRR10354113	guot_L140224_sw_02.mzXML.gz
M12U	M12Ua	lower grade prostate tumor	lower grade prostate tumor	SRR10354112	guot_L140415_sw_07.mzXML.gz
M12U	M12Ub	lower grade prostate tumor	lower grade prostate tumor	SRR10354112	guot_L140413_sw_11.mzXML.gz
M13N	M13N	normal prostate	normal prostate	SRR10354180	guot_L140224_sw_03.mzXML.gz
M13N	M13Nb	normal prostate	normal prostate	SRR10354180	guot_L140317_sw_12.mzXML.gz
M13T	M13Ta	higher grade prostate tumor	higher grade prostate tumor	SRR10354169	guot_L140320_sw_10C.mzXML.gz
M13T	M13Tb	higher grade prostate tumor	higher grade prostate tumor	SRR10354169	guot_L140315_sw_05.mzXML.gz
M13U	M13Ua	lower grade prostate tumor	lower grade prostate tumor	SRR10354158	guot_L140415_sw_04.mzXML.gz
M13U	M13Ub	lower grade prostate tumor	lower grade prostate tumor	SRR10354158	guot_L140412_sw_06.mzXML.gz
M14N	M14N	normal prostate	normal prostate	SRR10354147	guot_L140315_sw_08.mzXML.gz
M14N	M14Nb	normal prostate	normal prostate	SRR10354147	guot_L140408_sw_06.mzXML.gz
M14T	M14Ta	higher grade prostate tumor	lower grade prostate tumor	SRR10354136	guot_L140326_sw_12.mzXML.gz
M14T	M14Tb	higher grade prostate tumor	lower grade prostate tumor	SRR10354136	guot_L140422_sw_06.mzXML.gz
M14U	M14Ua	lower grade prostate tumor	lower grade prostate tumor	SRR10354204	guot_L140412_sw_10.mzXML.gz
M14U	M14Ub	lower grade prostate tumor	lower grade prostate tumor	SRR10354204	guot_L140413_sw_06.mzXML.gz
M15N	M15N	normal prostate	normal prostate	SRR10354195	guot_L140405_sw_02E.mzXML.gz
M15N	M15Nb	normal prostate	normal prostate	SRR10354195	guot_L140320_sw_06.mzXML.gz
M15T	M15Ta	higher grade prostate tumor	lower grade prostate tumor	SRR10354194	guot_L140408_sw_03.mzXML.gz
M15T	M15Tb	higher grade prostate tumor	lower grade prostate tumor	SRR10354194	guot_L140324_sw_06.mzXML.gz
M15U	M15Ua	lower grade prostate tumor	lower grade prostate tumor	SRR10354193	guot_L140413_sw_09.mzXML.gz
M15U	M15Ub	lower grade prostate tumor	lower grade prostate tumor	SRR10354193	guot_L140424_sw_06.mzXML.gz
M16N	M16N	normal prostate	normal prostate	SRR10354128	guot_L140224_sw_10.mzXML.gz
M16N	M16Nb	normal prostate	normal prostate	SRR10354128	guot_L140405_sw_12.mzXML.gz
M16T	M16Ta	higher grade prostate tumor	higher grade prostate tumor	SRR10354127	guot_L140326_sw_02C.mzXML.gz
M16T	M16Tb	higher grade prostate tumor	higher grade prostate tumor	SRR10354127	guot_L140410_sw_06.mzXML.gz
M16U	M16Ua	lower grade prostate tumor	lower grade prostate tumor	SRR10354126	guot_L140422_sw_10B.mzXML.gz
M16U	M16Ub	lower grade prostate tumor	lower grade prostate tumor	SRR10354126	guot_L140418_sw_12.mzXML.gz
M17N	M17N	normal prostate	normal prostate	SRR10354192	guot_L140320_sw_11C.mzXML.gz
M17N	M17Nb	normal prostate	normal prostate	SRR10354192	guot_L140410_sw_11.mzXML.gz
M17T	M17Ta	higher grade prostate tumor	higher grade prostate tumor	SRR10354191	guot_L140224_sw_04.mzXML.gz
M17T	M17Tb	higher grade prostate tumor	higher grade prostate tumor	SRR10354191	guot_L140315_sw_11.mzXML.gz
M17U	M17Ua	lower grade prostate tumor	lower grade prostate tumor	SRR10354190	guot_L140418_sw_10.mzXML.gz
M17U	M17Ub	lower grade prostate tumor	lower grade prostate tumor	SRR10354190	guot_L140410_sw_12.mzXML.gz
M1N	M1N	normal prostate	normal prostate	SRR10354124	guot_L140320_sw_09.mzXML.gz
M1N	M1Nb	normal prostate	normal prostate	SRR10354124	guot_L140405_sw_09.mzXML.gz
M1T	M1Ta	higher grade prostate tumor	higher grade prostate tumor	SRR10354123	guot_L140315_sw_12.mzXML.gz
M1T	M1Tb	higher grade prostate tumor	higher grade prostate tumor	SRR10354123	guot_L140326_sw_06.mzXML.gz
M1U	M1Ua	lower grade prostate tumor	lower grade prostate tumor	SRR10354122	guot_L140413_sw_01.mzXML.gz
M1U	M1Ub	lower grade prostate tumor	lower grade prostate tumor	SRR10354122	guot_L140412_sw_02.mzXML.gz
M2N	M2N	normal prostate	normal prostate	SRR10354131	guot_L140412_sw_07.mzXML.gz
M2N	M2Nb	normal prostate	normal prostate	SRR10354131	guot_L140410_sw_04.mzXML.gz
M2T	M2Ta	higher grade prostate tumor	lower grade prostate tumor	SRR10354130	guot_L140326_sw_01C.mzXML.gz
M2T	M2Tb	higher grade prostate tumor	lower grade prostate tumor	SRR10354130	guot_L140317_sw_05.mzXML.gz
M2U	M2Ua	lower grade prostate tumor	lower grade prostate tumor	SRR10354129	guot_L140418_sw_07.mzXML.gz
M2U	M2Ub	lower grade prostate tumor	lower grade prostate tumor	SRR10354129	guot_L140420_sw_03.mzXML.gz
M3N	M3N	normal prostate	normal prostate	SRR10354189	guot_L140415_sw_01.mzXML.gz
M3N	M3Nb	normal prostate	normal prostate	SRR10354189	guot_L140413_sw_04.mzXML.gz
M3T	M3Ta	higher grade prostate tumor	higher grade prostate tumor	SRR10354121	guot_L140320_sw_04C.mzXML.gz
M3T	M3Tb	higher grade prostate tumor	higher grade prostate tumor	SRR10354121	guot_L140315_sw_10.mzXML.gz
M3U	M3Ua	lower grade prostate tumor	lower grade prostate tumor	SRR10354110	guot_L140422_sw_01.mzXML.gz
M3U	M3Ub	lower grade prostate tumor	lower grade prostate tumor	SRR10354110	guot_L140420_sw_08.mzXML.gz
M4N	M4N	normal prostate	normal prostate	SRR10354160	guot_L140324_sw_02.mzXML.gz
M4N	M4Nb	normal prostate	normal prostate	SRR10354160	guot_L140413_sw_10.mzXML.gz
M4T	M4Ta	higher grade prostate tumor	lower grade prostate tumor	SRR10354159	guot_L140326_sw_10B.mzXML.gz
M4T	M4Tb	higher grade prostate tumor	lower grade prostate tumor	SRR10354159	guot_L140324_sw_11B.mzXML.gz
M4U	M4Ua	lower grade prostate tumor	lower grade prostate tumor	SRR10354157	guot_L140422_sw_07.mzXML.gz
M4U	M4Ub	lower grade prostate tumor	lower grade prostate tumor	SRR10354157	guot_L140424_sw_04.mzXML.gz
M5N	M5N	normal prostate	normal prostate	SRR10354141	guot_L140324_sw_09.mzXML.gz
M5N	M5Nb	normal prostate	normal prostate	SRR10354141	guot_L140315_sw_04.mzXML.gz
M5T	M5Ta	higher grade prostate tumor	higher grade prostate tumor	SRR10354140	guot_L140408_sw_01.mzXML.gz
M5T	M5Tb	higher grade prostate tumor	higher grade prostate tumor	SRR10354140	guot_L140317_sw_11.mzXML.gz
M5U	M5Ua	lower grade prostate tumor	lower grade prostate tumor	SRR10354139	guot_L140422_sw_02.mzXML.gz
M5U	M5Ub	lower grade prostate tumor	lower grade prostate tumor	SRR10354139	guot_L140412_sw_03.mzXML.gz
M6N	M6N	normal prostate	normal prostate	SRR10354198	guot_L140405_sw_07.mzXML.gz
M6N	M6Nb	normal prostate	normal prostate	SRR10354198	guot_L140415_sw_09.mzXML.gz
M6T	M6Ta	higher grade prostate tumor	higher grade prostate tumor	SRR10354197	guot_L140425_sw_04B.mzXML.gz
M6T	M6Tb	higher grade prostate tumor	higher grade prostate tumor	SRR10354197	guot_L140224_sw_14.mzXML.gz
M6U	M6Ua	lower grade prostate tumor	lower grade prostate tumor	SRR10354196	guot_L140418_sw_01.mzXML.gz
M6U	M6Ub	lower grade prostate tumor	lower grade prostate tumor	SRR10354196	guot_L140420_sw_09.mzXML.gz
M7N	M7N	normal prostate	normal prostate	SRR10354166	guot_L140224_sw_09.mzXML.gz
M7N	M7Nb	normal prostate	normal prostate	SRR10354166	guot_L140405_sw_03.mzXML.gz
M7T	M7Ta	higher grade prostate tumor	higher grade prostate tumor	SRR10354165	guot_L140324_sw_03.mzXML.gz
M7T	M7Tb	higher grade prostate tumor	higher grade prostate tumor	SRR10354165	guot_L140317_sw_06.mzXML.gz
M7U	M7Ua	lower grade prostate tumor	lower grade prostate tumor	SRR10354164	guot_L140420_sw_01.mzXML.gz
M7U	M7Ub	lower grade prostate tumor	lower grade prostate tumor	SRR10354164	guot_L140420_sw_10.mzXML.gz
M8N	M8N	normal prostate	normal prostate	SRR10354134	guot_L140317_sw_02B.mzXML.gz
M8N	M8Nb	normal prostate	normal prostate	SRR10354134	guot_L140405_sw_04.mzXML.gz
M8T	M8Ta	higher grade prostate tumor	lower grade prostate tumor	SRR10354133	guot_L140317_sw_08.mzXML.gz
M8T	M8Tb	higher grade prostate tumor	lower grade prostate tumor	SRR10354133	guot_L140224_sw_08.mzXML.gz
M8U	M8Ua	lower grade prostate tumor	lower grade prostate tumor	SRR10354132	guot_L140418_sw_02.mzXML.gz
M8U	M8Ub	lower grade prostate tumor	lower grade prostate tumor	SRR10354132	guot_L140420_sw_04.mzXML.gz
M9N	M9N	normal prostate	normal prostate	SRR10354179	guot_L140418_sw_03.mzXML.gz
M9N	M9Nb	normal prostate	normal prostate	SRR10354179	guot_L140410_sw_05.mzXML.gz
M9T	M9Ta	higher grade prostate tumor	lower grade prostate tumor	SRR10354178	guot_L140326_sw_11.mzXML.gz
M9T	M9Tb	higher grade prostate tumor	lower grade prostate tumor	SRR10354178	guot_L140324_sw_12.mzXML.gz
M9U	M9Ua	lower grade prostate tumor	lower grade prostate tumor	SRR10354177	guot_L140422_sw_08.mzXML.gz
M9U	M9Ub	lower grade prostate tumor	lower grade prostate tumor	SRR10354177	guot_L140424_sw_05.mzXML.gz
